# SubCellSpace: Automated characterization of subcellular mRNA localization patterns in spatial transcriptomics

**DOI:** 10.64898/2026.04.28.720613

**Authors:** David Wouters, Jose Ignacio Alvira Larizgoitia, Nynke Tilkema, Paulien Van Minsel, Ceyhun Alar, Nick Seeuws, Ilias Theodoros Koulalis, Minkyoung Lee, Niels Vandermeulen, Srivathsan Adivarahan, Sandrine Da Cruz, Katy Vandereyken, Andreas Moor, Bernard Thienpont, Thierry Voet, Alejandro Sifrim

## Abstract

The localized translation of transcripts is a universal phenomenon across biological domains. Many examples of subcellular RNA localization and their functional importance have been described. However, these examples remain anecdotal, and a more systematic genome and cell-type-wide analysis is needed. Current spatial transcriptomic techniques can characterize hundreds to thousands of transcript species at subcellular resolutions, enabling the large-scale investigation of subcellular mRNA localization. Here we describe SubCellSpace, a computational framework to learn general representations of mRNA localization patterns. By embedding observed single-cell subcellular localization patterns (SLPs) to an interpretable latent space, SubCellSpace can detect and statistically infer the presence of SLPs, uncover colocalizing gene-pairs and characterize cellular heterogeneity for pattern-presentation. We benchmark SubCellSpace in both synthetic and real data, showing it can correctly detect previously described apical/basal polarized genes in the enterocytes of mouse small-intestine, as well as encode the enterocytes’ orientation. Additionally, we provide a tailored spatial transcriptomics validation dataset for benchmarking SLP identification based on transcripts previously described to be enriched near subcellular structures in HEK293T cells. We propose a practical and computationally-efficient classification workflow that automatically detects localized transcript species and quantifies their degree of patterning, while controlling false positive rates. Finally, we showcase SubCellSpace in both supervised and unsupervised settings, to either classify pre-determined SLPs or to explore spatial patterning without specifying pattern types *a priori*. Automated AI models such as SubCellSpace and their integration in spatial transcriptomics analysis workflows will help characterize previously undiscovered subcellular RNA localization phenomena, providing novel insights into post-transcriptional regulation mechanisms.
