## Supplementary Tables for "SubCellSpace: Automated characterization of subcellular mRNA localization patterns in spatial transcriptomics": SubCellSpace_Supplementary_Tables.xlsx

### Sheet: Table 1 Silhouette scores of me
Silhouette scores calculated on the validation portion of the simulated SubCellSpace. Key indicates which metadata variable the silhouette calculation is grouping by, subkey indicates further subgrouping
data	key	subkey	score
val_data	pattern	n/a	0.263
val_data	pattern	cell-edge	-0.140531
val_data	pattern	extranuclear	-0.0940392
val_data	pattern	intranuclear	0.516897
val_data	pattern	pericellular	0.234508
val_data	pattern	perinuclear	0.0467053
val_data	pattern	random	0.200066
val_data	n_spots_interval	n/a	-0.108378
val_data	rotation_45_interval	n/a	-0.0286118
val_data	cell_id	n/a	-0.111378
Metadata explanation:
pattern	Which simulated pattern
rotation_45_interval	Which rotational augmentation applied
cell_id	Which cell template it was simulated in
n_spots_interval	How many spots were simulated

### Sheet: Table 2 classifying metadata of
Performance metrics (F1 score) of a RandomForest classifying a metadata variabel on a random train/validation split of the simulated SubCellSpace
Metadata	Train_F1	Test_F1
pattern	0.738197	0.73667
random_class	0.110827	0.0791312
rotation_interval	0.134074	0.108159
cell_id	0.0195511	0.00676544
n_spots_interval	0.189693	0.185623
Metadata explanation:
pattern	Which simulated pattern
random_class	What if we classify a randomly assigned 8-category label
rotation_interval	Which rotational augmentation applied
cell_id	Which cell template it was simulated in
n_spots_interval	How many spots were simulated

### Sheet: Table 3 APEX-validation classif
Result of the SubCellSpace classification workflow on the APEX-seq validation Xenium experiment
gene_name	true_random	earth_dist	pval	bonferonni_pval	passes	passes_earth_thresh	total_obs_avail	apex_assigned	subtype_pattern	final_class
AASS	0	0.0398461	1.69072e-05	0.00446351	1	0	42779	OMM	extranuclear	random		Column explanation:
ABHD4	0	0.0419239	0.525638	138.768	0	0	27	Cytosol	cell-edge	random		gene_name	Name of the gene
ACER3	0	0.103109	0.602813	159.143	0	1	21	ERM	extranuclear	random		true_random	Whether this gene is a random (= non-patterned) gene in this dataset based on its ground truth information
ADAM9	0	0.0217342	0.0776111	20.4893	0	0	20183	random	extranuclear	random		earth_dist	earth mover's distance between the gene's observations and its control
AGO3	0	0.046355	0.0327038	8.6338	0	0	333	Lamina	cell-edge	random		pval	pvalue of the KS-test comparing the distribution of gene vs control
AKAP1	0	0.0749388	6.76391e-11	1.78567e-08	1	1	8044	OMM	extranuclear	extranuclear		bonferonni_pval	same pvalue but corrected for the amount of tests occuring in this dataset's analysis
AL133325.3	0	0.208163	1.57249e-05	0.00415138	1	1	59	Nucleus	intranuclear	intranuclear		passes	whether the bonferonni pval passes the threshold of 0.05
ALDH18A1	0	0.121839	1.45216e-39	3.83369e-37	1	1	113900	OMM	extranuclear	extranuclear		passes_earth_thresh	whether the earth_dist passes the set stringent threshold of 0.06
ALDH1L2	0	0.0319721	0.436203	115.158	0	0	214	OMM	cell-edge	random		total_obs_avail	total observations of this gene available in the analysed dataset
AMH	0	0.149574	0.0493469	13.0276	0	1	22	Nucleus	extranuclear	random		apex_assigned	Ground truth information showing around which cell organell this gene is enriched according to APEX-seq data
AMOT	0	0.0827682	4.40508e-18	1.16294e-15	1	1	74432	OMM	cell-edge	cell-edge		subtype_pattern	if the gene were to be forced to be classified as a subtype, what would it be
ANKRD10	0	0.0733262	3.7431e-12	9.88178e-10	1	1	55516	Lamina	extranuclear	extranuclear		final_class	final classification after all steps
ANKRD13D	0	0.0720999	0.408354	107.806	0	1	51	Nucleus	intranuclear	random
APEX2	1	0.0306546	0.00239341	0.63186	0	0	21930	random	cell-edge	random
APOBEC3C	0	0.0746468	5.20546e-12	1.37424e-09	1	1	1966	Cytosol	cell-edge	cell-edge
ARCN1	0	0.0642288	1.44561e-14	3.81642e-12	1	1	146918	Cytosol	cell-edge	cell-edge
ARFRP1	0	0.0279	0.0111899	2.95413	0	0	1774	Nucleus	extranuclear	random
ARHGEF4	0	0.134769	0.255775	67.5246	0	1	12	OMM	perinuclear	random
ARID3A	0	0.0612851	4.38875e-09	1.15863e-06	1	1	5878	Cytosol	cell-edge	cell-edge
ATP10D	0	0.0474299	0.781048	206.197	0	0	18	ERM	perinuclear	random
ATP2A2	0	0.0558035	2.48467e-13	6.55953e-11	1	0	146632	ERM	extranuclear	random
ATP6AP2	0	0.0548439	5.72816e-10	1.51224e-07	1	0	5265	OMM	cell-edge	random
ATP8A1	0	0.158256	0.0131404	3.46908	0	1	29	ERM	perinuclear	random
B4GALT1	0	0.0198345	0.0615343	16.2451	0	0	10067	ERM	cell-edge	random
BFAR	0	0.024261	0.102568	27.078	0	0	303	random	extranuclear	random
BIN1	0	0.0849222	6.01815e-11	1.58879e-08	1	1	450	random	cell-edge	cell-edge
BTBD9	0	0.0173675	0.0691763	18.2625	0	0	1947	ERM	cell-edge	random
C6orf89	0	0.0179237	0.0377601	9.96868	0	0	48132	ERM	cell-edge	random
CABIN1	1	0.0149293	0.181165	47.8274	0	0	4090	random	cell-edge	random
CALU	0	0.0555492	7.70918e-10	2.03522e-07	1	0	137774	ERM	extranuclear	random
CCAR1	0	0.0316135	0.00122075	0.322279	0	0	137044	Nucleolus	extranuclear	random
CCDC142	0	0.0385853	0.000721363	0.19044	0	0	6343	Nucleus	cell-edge	random
CCDC28A	1	0.0703663	0.255775	67.5246	0	1	12	random	cell-edge	random
CCDC57	0	0.197841	2.79484e-59	7.37837e-57	1	1	1972	Nucleus	intranuclear	intranuclear
CCDC82	0	0.0326862	0.00122075	0.322279	0	0	6995	random	cell-edge	random
CCNL1	0	0.185591	1.28312e-51	3.38745e-49	1	1	2431	Nucleus	intranuclear	intranuclear
CCNL2	0	0.22166	9.27985e-71	2.44988e-68	1	1	107961	Nucleus	intranuclear	intranuclear
CD109	0	0.0756378	8.01471e-05	0.0211588	1	1	345	OMM	extranuclear	extranuclear
CD164	0	0.0242917	0.000196975	0.0520014	0	0	118179	ERM	extranuclear	random
CD3EAP	0	0.022507	0.035847	9.46361	0	0	956	Cytosol	cell-edge	random
CDC42EP4	0	0.0322209	0.0171728	4.53361	0	0	547	Cytosol	cell-edge	random
CENPB	1	0.0433791	3.95874e-05	0.0104511	1	0	3973	random	cell-edge	random
CHCHD7	0	0.0209692	0.00281792	0.743931	0	0	24248	Nucleolus	cell-edge	random
CHMP3	1	0.0579438	3.97978e-08	1.05066e-05	1	0	34129	random	cell-edge	random
CLK4	0	0.166743	5.27465e-42	1.39251e-39	1	1	11939	Nucleolus	intranuclear	intranuclear
COA5	0	0.0205671	0.00967775	2.55493	0	0	12498	Nucleolus	cell-edge	random
CPS1	0	0.0366114	0.233887	61.746	0	0	67	OMM	cell-edge	random
CTSD	0	0.0386971	2.69002e-06	0.000710164	1	0	980	OMM	extranuclear	random
CYHR1	0	0.0787908	2.62558e-11	6.93153e-09	1	1	17014	Nucleus	cell-edge	cell-edge
DARS2	0	0.0441602	1.90929e-07	5.04052e-05	1	0	82920	OMM	cell-edge	random
DCAF8	0	0.0938983	2.33257e-16	6.15799e-14	1	1	33203	Nucleus	cell-edge	cell-edge
DGKE	0	0.0727015	1.75389e-13	4.63026e-11	1	1	5480	ERM	perinuclear	perinuclear
DGKH	0	0.0581755	8.25378e-07	0.0002179	1	0	886	Lamina	cell-edge	random
DHCR24	0	0.0532339	1.71067e-10	4.51616e-08	1	0	112715	ERM	extranuclear	random
DHCR7	0	0.0312733	0.000347752	0.0918064	0	0	17753	OMM	cell-edge	random
DHTKD1	0	0.0177687	0.0971035	25.6353	0	0	25353	OMM	cell-edge	random
DHX29	1	0.0537277	5.72816e-10	1.51224e-07	1	0	85691	random	cell-edge	random
DMAP1	0	0.00997993	0.219396	57.9207	0	0	1683	Nucleus	cell-edge	random
DNAJC12	1	0.0548074	2.32119e-10	6.12794e-08	1	0	23670	random	cell-edge	random
DNM1	0	0.106776	1.5839e-19	4.18151e-17	1	1	13361	Nucleus	perinuclear	perinuclear
DNMT3A	0	0.0704669	0.249273	65.8082	0	1	58	Nucleolus	cell-edge	random
DPH1	0	0.0435907	1.37874e-06	0.000363989	1	0	7136	random	cell-edge	random
DSC3	0	0.0362914	0.00102647	0.270987	0	0	40658	OMM	extranuclear	random
E2F1	0	0.0219247	0.0224387	5.92381	0	0	5385	Nucleus	cell-edge	random
EEA1	0	0.188823	2.5117e-63	6.63088e-61	1	1	10967	ERM	perinuclear	perinuclear
EGR1	0	0.122914	0.00417954	1.1034	0	1	72	Nuclear_Pore	cell-edge	random
ELK4	0	0.013856	0.57289	151.243	0	0	24336	Lamina	extranuclear	random
ELMOD3	0	0.0681175	4.38875e-09	1.15863e-06	1	1	1717	Lamina	cell-edge	cell-edge
EME2	0	0.0930412	0.00296176	0.781903	0	1	89	Nucleus	extranuclear	random
ERLIN2	0	0.0213548	0.0618088	16.3175	0	0	808	OMM	extranuclear	random
EXOC2	1	0.032909	0.00239341	0.63186	0	0	6528	random	cell-edge	random
F11R	0	0.0300905	0.00239341	0.63186	0	0	3679	OMM	extranuclear	random
FAM104A	0	0.0363643	0.0022323	0.589327	0	0	701	Nucleolus	cell-edge	random
FAM168A	0	0.0104935	0.231872	61.2142	0	0	899	OMM	cell-edge	random
FAM76B	0	0.0231857	0.0196023	5.17501	0	0	11460	Nucleolus	cell-edge	random
FITM2	0	0.0975041	0.063012	16.6352	0	1	29	ERM	extranuclear	random
FJX1	0	0.0450143	0.293379	77.4521	0	0	88	Nucleolus	cell-edge	random
FKBP9	0	0.0515802	0.000313437	0.0827474	0	0	626	OMM	cell-edge	random
FOXG1	0	0.116603	3.29328e-24	8.69427e-22	1	1	68841	Nuclear_Pore	extranuclear	extranuclear
FSTL1	0	0.0262243	0.0224387	5.92381	0	0	4662	OMM	cell-edge	random
FZD5	0	0.0162659	0.0332531	8.77882	0	0	3747	ERM	cell-edge	random
FZR1	1	0.04351	0.686017	181.109	0	0	24	random	perinuclear	random
G6PD	0	0.0308896	0.00816961	2.15678	0	0	612	Nuclear_Pore	cell-edge	random
GAA	0	0.139419	2.03807e-35	5.38049e-33	1	1	18142	random	intranuclear	intranuclear
GABBR1	0	0.208804	0.0207475	5.47735	0	1	18	Nucleus	intranuclear	random
GALNT2	0	0.0264017	0.0014489	0.382508	0	0	98109	OMM	extranuclear	random
GAS2L3	0	0.0359596	0.994458	262.537	0	0	10	Nucleolus	perinuclear	random
GFM2	0	0.0293619	0.0196023	5.17501	0	0	4095	OMM	cell-edge	random
GFOD1	0	0.0917856	0.0104185	2.75047	0	1	101	Lamina	cell-edge	random
GIGYF1	0	0.138441	3.42367e-29	9.0385e-27	1	1	1428	Nucleus	perinuclear	perinuclear
GJC1	0	0.0747972	0.0495477	13.0806	0	1	131	ERM	extranuclear	random
GNB1L	0	0.292019	0.00489972	1.29353	0	1	14	Nuclear_Pore	intranuclear	random
GOLGA8A	0	0.292442	2.95478e-124	7.80062e-122	1	1	3590	Nucleus	intranuclear	intranuclear
GPAA1	0	0.0107093	0.67367	177.849	0	0	698	Nuclear_Pore	cell-edge	random
GPD2	0	0.0454765	2.09778e-05	0.00553815	1	0	3959	OMM	cell-edge	random
GPS2	0	0.0435247	8.97428e-05	0.0236921	1	0	116212	Nucleolus	cell-edge	random
GUF1	0	0.036852	8.79709e-08	2.32243e-05	1	0	75332	OMM	cell-edge	random
H2AFX	0	0.0401344	1.37874e-06	0.000363989	1	0	49630	Nuclear_Pore	cell-edge	random
HBS1L	1	0.0406839	2.32119e-10	6.12794e-08	1	0	146051	random	extranuclear	random
HMG20B	0	0.0495983	0.888037	234.442	0	0	23	Nucleus	cell-edge	random
HMGN5	0	0.0402263	0.000502878	0.13276	0	0	85192	Nucleolus	cell-edge	random
HOXD10	0	0.158831	1.22237e-40	3.22706e-38	1	1	11889	Lamina	intranuclear	intranuclear
HS6ST1	0	0.0414619	0.935662	247.015	0	0	27	ERM	cell-edge	random
HSPB11	1	0.0129035	0.120515	31.816	0	0	30706	random	cell-edge	random
IARS2	0	0.0508029	1.71067e-10	4.51616e-08	1	0	119300	OMM	cell-edge	random
IL6ST	0	0.0341706	3.95874e-05	0.0104511	1	0	9405	ERM	extranuclear	random
ITM2C	0	0.0527301	3.04274e-08	8.03283e-06	1	0	35658	OMM	cell-edge	random
JRK	0	0.0769994	4.868e-11	1.28515e-08	1	1	974	Lamina	cell-edge	cell-edge
KCTD7	0	0.0280506	0.140192	37.0106	0	0	602	Lamina	cell-edge	random
KDM6B	0	0.0396874	0.000861364	0.2274	0	0	2149	Nuclear_Pore	cell-edge	random
KIAA1191	0	0.0404324	2.79851e-06	0.000738807	1	0	109566	OMM	cell-edge	random
KIDINS220	0	0.0283642	0.000861364	0.2274	0	0	3585	ERM	extranuclear	random
KIF1A	0	0.0382901	0.436511	115.239	0	0	95	OMM	cell-edge	random
KIF5B	0	0.059861	3.7431e-12	9.88178e-10	1	0	103161	ERM	cell-edge	random
KIF5C	0	0.0311811	0.327868	86.5573	0	0	160	OMM	cell-edge	random
KLC1	0	0.0533512	3.97978e-08	1.05066e-05	1	0	141270	Lamina	extranuclear	random
KLHDC8B	0	0.114315	0.0462709	12.2155	0	1	45	Nuclear_Pore	extranuclear	random
KTN1	0	0.0675446	1.90745e-11	5.03567e-09	1	1	140027	ERM	extranuclear	extranuclear
LARS2	0	0.011546	0.240682	63.5401	0	0	23287	OMM	cell-edge	random
LASP1	0	0.0541895	5.1948e-08	1.37143e-05	1	0	10725	Cytosol	cell-edge	random
LCLAT1	0	0.0270873	8.97428e-05	0.0236921	1	0	21182	ERM	extranuclear	random
LCOR	0	0.0188289	0.0691763	18.2625	0	0	19522	Lamina	cell-edge	random
LDB1	1	0.0240333	0.0224387	5.92381	0	0	8384	random	cell-edge	random
LENG8	0	0.371739	4.63556e-187	1.22379e-184	1	1	15552	Nucleus	intranuclear	intranuclear
LMTK2	0	0.0407387	6.9909e-06	0.0018456	1	0	4921	ERM	extranuclear	random
LRCH4	0	0.0276064	0.0691763	18.2625	0	0	2617	Nuclear_Pore	cell-edge	random
LZTS2	0	0.0200786	0.37012	97.7117	0	0	1171	Nuclear_Pore	cell-edge	random
LZTS3	0	0.121328	0.371964	98.1986	0	1	29	Nuclear_Pore	cell-edge	random
MALAT1	0	0.404952	1.21102e-203	3.19709e-201	1	1	108652	Nucleus	intranuclear	intranuclear
MAN2C1	0	0.213383	9.38518e-66	2.47769e-63	1	1	6722	Nucleus	intranuclear	intranuclear
MAP1A	0	0.0457091	0.00677532	1.78868	0	0	440	ERM	cell-edge	random
MAP4	0	0.00964859	0.610166	161.084	0	0	25086	Cytosol	cell-edge	random
MAPK8IP3	0	0.2411	4.69981e-89	1.24075e-86	1	1	3838	Nucleus	intranuclear	intranuclear
MAT2A	0	0.125969	2.73059e-28	7.20877e-26	1	1	142952	Nucleus	perinuclear	perinuclear
MCCC1	0	0.0211607	0.0116215	3.06808	0	0	796	OMM	cell-edge	random
MDM4	0	0.191416	2.00392e-54	5.29034e-52	1	1	65605	Lamina	intranuclear	intranuclear
ME2	1	0.022937	0.0170901	4.5118	0	0	25166	random	cell-edge	random
METTL1	1	0.00685059	0.75937	200.474	0	0	1691	random	cell-edge	random
METTL7A	0	0.0271437	0.00331106	0.874119	0	0	3284	OMM	cell-edge	random
MID1	0	0.0203127	0.0377601	9.96868	0	0	22177	Lamina	cell-edge	random
MPP3	0	0.212273	0.167821	44.3048	0	1	10	Nucleus	intranuclear	random
MRAS	0	0.0874924	0.686017	181.109	0	1	24	Cytosol	cell-edge	random
MRPL50	1	0.02657	0.000602901	0.159166	0	0	4576	random	cell-edge	random
MTA1	0	0.102297	1.07221e-16	2.83062e-14	1	1	100997	Nucleus	extranuclear	extranuclear
MTG1	0	0.103408	8.49358e-19	2.24231e-16	1	1	58545	Nucleus	cell-edge	cell-edge
MUS81	1	0.127577	1.83961e-25	4.85656e-23	1	1	40176	random	perinuclear	perinuclear
MYSM1	0	0.186823	2.69393e-48	7.11198e-46	1	1	76132	Lamina	intranuclear	intranuclear
NACC1	1	0.026701	0.0829487	21.8985	0	0	581	random	cell-edge	random
NBPF15	0	0.14401	6.33938e-34	1.6736e-31	1	1	138887	Lamina	perinuclear	perinuclear
NCAM1	0	0.0660383	0.000225762	0.0596011	0	1	384	OMM	extranuclear	random
NDOR1	0	0.119431	4.10338e-09	1.08329e-06	1	1	234	Nucleus	perinuclear	perinuclear
NEAT1	0	0.39461	1.39882e-182	3.69289e-180	1	1	100085	Nucleus	intranuclear	intranuclear
NFYC	1	0.0185264	0.148365	39.1682	0	0	7084	random	cell-edge	random
NKTR	0	0.158841	1.01456e-37	2.67844e-35	1	1	56695	Lamina	intranuclear	intranuclear
NNT	0	0.015229	0.164114	43.3262	0	0	20398	OMM	cell-edge	random
NOL12	0	0.00843905	0.885605	233.8	0	0	330	Nucleus	cell-edge	random
NPDC1	0	0.112304	2.1604e-23	5.70344e-21	1	1	11379	Nucleus	perinuclear	perinuclear
NUDCD3	0	0.010116	0.432609	114.209	0	0	9019	Cytosol	cell-edge	random
NUFIP2	0	0.0822099	9.23442e-11	2.43789e-08	1	1	27681	Lamina	extranuclear	extranuclear
NYNRIN	0	0.0613597	0.241368	63.7213	0	1	68	OMM	cell-edge	random
ODF2	1	0.0407188	0.000196975	0.0520014	0	0	2517	random	cell-edge	random
ONECUT2	0	0.0964107	0.00113919	0.300745	0	1	184	Lamina	cell-edge	random
OS9	0	0.0361933	0.000418604	0.110512	0	0	28123	OMM	extranuclear	random
PAFAH1B3	0	0.0359029	5.98457e-05	0.0157993	1	0	2410	Nuclear_Pore	cell-edge	random
PCDH10	0	0.0274245	0.01487	3.92569	0	0	6719	ERM	extranuclear	random
PCDH7	0	0.0299747	2.09778e-05	0.00553815	1	0	8003	ERM	extranuclear	random
PCDH9	0	0.100572	2.85656e-20	7.54131e-18	1	1	68196	ERM	perinuclear	perinuclear
PDPR	0	0.0749561	3.30117e-09	8.71509e-07	1	1	3678	OMM	extranuclear	extranuclear
PEA15	0	0.0678313	2.98011e-14	7.8675e-12	1	1	34092	Cytosol	cell-edge	cell-edge
PKD1	0	0.181349	2.69393e-48	7.11198e-46	1	1	94658	Nucleus	intranuclear	intranuclear
PLCB1	0	0.0164797	0.628893	166.028	0	0	431	Nucleolus	cell-edge	random
PLEKHG4	0	0.152357	0.205278	54.1935	0	1	28	Nuclear_Pore	intranuclear	random
POLG2	0	0.0913378	1.00373e-14	2.64984e-12	1	1	12246	Nucleus	extranuclear	extranuclear
POLR3B	1	0.0363613	1.3599e-05	0.00359012	1	0	21625	random	cell-edge	random
PPP1R9B	0	0.0441975	1.38782e-09	3.66384e-07	1	0	34292	Cytosol	cell-edge	random
PPP4R2	0	0.00958958	0.341125	90.0569	0	0	102126	Nucleolus	cell-edge	random
PPT1	0	0.059831	9.80386e-13	2.58822e-10	1	0	143717	OMM	extranuclear	random
PRR11	0	0.016503	0.0256339	6.76734	0	0	16524	ERM	cell-edge	random
PTAR1	0	0.0776127	5.72816e-10	1.51224e-07	1	1	1697	Lamina	cell-edge	cell-edge
PTBP2	0	0.108548	1.94237e-18	5.12787e-16	1	1	8309	Nucleolus	perinuclear	perinuclear
PTDSS1	0	0.030241	0.000502878	0.13276	0	0	78868	ERM	extranuclear	random
PURB	0	0.133467	4.14824e-30	1.09514e-27	1	1	92714	Lamina	perinuclear	perinuclear
RBM25	0	0.015982	0.0971035	25.6353	0	0	29825	Nucleus	cell-edge	random
RCN1	0	0.04717	2.48467e-13	6.55953e-11	1	0	136672	OMM	extranuclear	random
RHOC	0	0.0240278	0.0014489	0.382508	0	0	4891	Nuclear_Pore	cell-edge	random
RIMS4	0	0.0379968	1.74922e-06	0.000461795	1	0	2853	Cytosol	cell-edge	random
ROCK1	0	0.052555	4.24752e-10	1.12134e-07	1	0	106968	random	cell-edge	random
RPL21	0	0.0437031	8.51371e-07	0.000224762	1	0	127138	Nucleus	cell-edge	random
RPL36A	0	0.0369258	8.51371e-07	0.000224762	1	0	95755	Nucleus	extranuclear	random
RRBP1	0	0.0525681	4.8723e-05	0.0128629	1	0	19837	ERM	extranuclear	random
RSRC2	0	0.0222188	0.042792	11.2971	0	0	4025	Nucleus	cell-edge	random
RTN3	0	0.0581767	9.23442e-11	2.43789e-08	1	0	135931	ERM	extranuclear	random
SAMHD1	0	0.0325268	0.000602901	0.159166	0	0	73556	Cytosol	cell-edge	random
SCD	0	0.0577443	2.68604e-12	7.09113e-10	1	0	140408	ERM	extranuclear	random
SDC1	0	0.0754829	0.660101	174.267	0	1	23	OMM	extranuclear	random
SF3A2	0	0.007741	0.37012	97.7117	0	0	5268	Nucleus	cell-edge	random
SIAE	0	0.0430713	0.952256	251.396	0	0	16	OMM	extranuclear	random
SLC20A1	0	0.0201952	0.00454382	1.19957	0	0	52680	random	extranuclear	random
SLC25A28	0	0.0822489	1.13154e-06	0.000298726	1	1	458	Lamina	cell-edge	cell-edge
SLC25A36	0	0.0419621	1.74922e-06	0.000461795	1	0	112455	Lamina	extranuclear	random
SLC25A37	0	0.139593	0.188557	49.779	0	1	27	Lamina	cell-edge	random
SLC26A2	0	0.0222371	0.00835315	2.20523	0	0	7032	ERM	extranuclear	random
SLC30A9	0	0.0260969	0.00835315	2.20523	0	0	38112	ERM	cell-edge	random
SLC37A3	0	0.0305032	0.00530687	1.40101	0	0	55456	random	extranuclear	random
SLC39A10	0	0.0405216	1.37874e-06	0.000363989	1	0	119093	ERM	extranuclear	random
SLC7A2	0	0.0319738	0.47595	125.651	0	0	101	ERM	cell-edge	random
SMAD6	0	0.169981	0.0410885	10.8474	0	1	21	Lamina	intranuclear	random
SMG6	0	0.0726843	0.66014	174.277	0	1	8	Cytosol	perinuclear	random
SNN	0	0.0471792	0.475454	125.52	0	0	25	Cytosol	perinuclear	random
SNX5	0	0.0675764	1.90745e-11	5.03567e-09	1	1	126346	Nucleus	extranuclear	extranuclear
SOCS4	0	0.0932676	1.37466e-12	3.6291e-10	1	1	41567	Lamina	cell-edge	cell-edge
SPPL2A	0	0.00937567	0.722825	190.826	0	0	18279	ERM	cell-edge	random
SPPL2B	0	0.271819	0.0870241	22.9744	0	1	8	Nucleus	intranuclear	random
SRC	0	0.0407239	0.301162	79.5068	0	0	76	Cytosol	cell-edge	random
SRSF11	0	0.241733	5.76431e-85	1.52178e-82	1	1	142258	Nucleus	intranuclear	intranuclear
SRSF5	0	0.173998	6.31516e-52	1.6672e-49	1	1	142855	Nucleus	intranuclear	intranuclear
STAT3	0	0.0646408	1.25815e-10	3.32151e-08	1	1	38610	Cytosol	cell-edge	cell-edge
STXBP5	0	0.0306517	0.0061856	1.633	0	0	44737	Nucleolus	cell-edge	random
SUDS3	0	0.0194612	0.0061856	1.633	0	0	104583	Cytosol	cell-edge	random
TACC1	0	0.0443713	2.59759e-05	0.00685764	1	0	31910	ERM	extranuclear	random
TARDBP	0	0.0299938	0.00016232	0.0428526	1	0	112373	Nucleus	extranuclear	random
TBKBP1	0	0.0489336	0.000133493	0.0352422	1	0	7696	Lamina	cell-edge	random
TCERG1	0	0.0469792	1.69072e-05	0.00446351	1	0	104037	Nucleolus	extranuclear	random
TFIP11	1	0.0258382	0.627917	165.77	0	0	150	random	cell-edge	random
TGOLN2	0	0.0388659	0.0129124	3.40886	0	0	2584	OMM	extranuclear	random
TIMM44	0	0.0352107	5.98457e-05	0.0157993	1	0	41805	Nucleus	cell-edge	random
TMEM245	0	0.0397611	0.000238547	0.0629763	0	0	22621	ERM	extranuclear	random
TMEM30A	0	0.0226648	0.0789661	20.8471	0	0	337	ERM	extranuclear	random
TRABD	0	0.0828268	5.20546e-12	1.37424e-09	1	1	4892	Nuclear_Pore	extranuclear	extranuclear
TRAM1	0	0.0408549	1.90929e-07	5.04052e-05	1	0	93775	ERM	extranuclear	random
TRIM52	0	0.16545	0.588196	155.284	0	1	13	Lamina	perinuclear	random
TSEN54	1	0.0197283	0.100255	26.4673	0	0	433	random	cell-edge	random
TSR2	0	0.0735197	1.07221e-16	2.83062e-14	1	1	78766	OMM	cell-edge	cell-edge
TTC13	0	0.0366022	7.33592e-05	0.0193668	1	0	68077	Lamina	extranuclear	random
TTLL3	0	0.229195	0.167821	44.3048	0	1	10	Nucleus	cell-edge	random
TUB	0	0.0401669	0.00331106	0.874119	0	0	26800	Nucleus	cell-edge	random
TUFT1	0	0.0825205	1.37466e-12	3.6291e-10	1	1	13151	Cytosol	cell-edge	cell-edge
TXNRD2	1	0.0195761	0.0691763	18.2625	0	0	17201	random	cell-edge	random
UBALD1	0	0.0829874	1.92353e-12	5.07813e-10	1	1	1545	Nucleus	cell-edge	cell-edge
UBN2	0	0.138485	1.90631e-15	5.03267e-13	1	1	479	Lamina	intranuclear	intranuclear
UFL1	0	0.0220029	0.0196023	5.17501	0	0	2746	ERM	cell-edge	random
UPF3A	0	0.0261296	0.469511	123.951	0	0	201	Nucleus	cell-edge	random
USP49	0	0.11729	0.000407498	0.107579	0	1	114	Lamina	intranuclear	random
VAV2	0	0.0237574	0.0439913	11.6137	0	0	303	Cytosol	cell-edge	random
VWA8	0	0.016585	0.0971035	25.6353	0	0	14136	OMM	cell-edge	random
WDR27	0	0.230195	2.45199e-73	6.47326e-71	1	1	27693	Nucleus	intranuclear	intranuclear
WIPF2	0	0.0272995	0.112438	29.6837	0	0	584	ERM	cell-edge	random
XIST	0	0.194797	3.10111e-52	8.18693e-50	1	1	135624	Lamina	perinuclear	perinuclear
XPC	1	0.0250757	0.0711123	18.7736	0	0	874	random	cell-edge	random
XRCC2	0	0.276345	1.46852e-112	3.87689e-110	1	1	128050	Lamina	intranuclear	intranuclear
ZC3HAV1	0	0.0632863	1.23549e-13	3.26169e-11	1	1	56915	Cytosol	cell-edge	cell-edge
ZNF100	0	0.0576481	1.03541e-09	2.73349e-07	1	0	6787	Nucleolus	extranuclear	random
ZNF121	0	0.144575	6.36898e-36	1.68141e-33	1	1	86719	Lamina	perinuclear	perinuclear
ZNF207	0	0.027079	0.0776111	20.4893	0	0	126372	Nucleolus	cell-edge	random
ZNF276	0	0.159086	9.08063e-39	2.39729e-36	1	1	16030	Nucleus	intranuclear	intranuclear
ZNF37A	0	0.103664	4.88781e-17	1.29038e-14	1	1	2921	Lamina	cell-edge	cell-edge
ZNF397	0	0.0727749	4.94421e-11	1.30527e-08	1	1	18295	Lamina	cell-edge	cell-edge
ZNF444	0	0.037917	0.0443578	11.7105	0	0	269	Nucleus	cell-edge	random
ZNF512	1	0.0204622	0.000418604	0.110512	0	0	37286	random	cell-edge	random
ZNF609	0	0.00841791	0.610166	161.084	0	0	37413	Cytosol	cell-edge	random
ZNF616	0	0.0400499	0.0812538	21.451	0	0	340	Nucleolus	cell-edge	random
ZNF621	0	0.109837	8.66145e-23	2.28662e-20	1	1	5388	Lamina	cell-edge	cell-edge
ZNHIT3	1	0.0457906	6.66983e-07	0.000176084	1	0	14978	random	cell-edge	random
ZYG11A	0	0.18289	1.90305e-32	5.02405e-30	1	1	610	Nucleolus	intranuclear	intranuclear

### Sheet: Table 4 small-intestine classif
Result of the SubCellSpace classification workflow on the small-intestine
gene_name	n_obs	earth_dist	pval	bonferonni_pval	passes	passes_earth_thresh	gene_pattern	true_random	final_class	subtype_pattern
Ogdh	242	0.0605535	0.0167459	0.552616	0	1	0	1	random	random		Column explanation:
Vdr	148	0.0220076	0.433944	14.3202	0	0	0	1	random	cell-edge		gene_name	Name of the gene
Pigr	307	0.199643	2.4816e-31	8.18928e-30	1	1	1	0	pericellular	pericellular		true_random	Whether this gene is a random (= non-patterned) gene in this dataset based on its ground truth information
Slc40a1	81	0.187589	8.88481e-07	2.93199e-05	1	1	1	0	pericellular	pericellular		earth_dist	earth mover's distance between the gene's observations and its control
Hnf4a	159	0.0480655	0.0283237	0.934681	0	1	0	1	random	cell-edge		pval	pvalue of the KS-test comparing the distribution of gene vs control
Erbb3	103	0.167704	8.57162e-05	0.00282863	1	1	1	0	cell-edge	cell-edge		bonferonni_pval	same pvalue but corrected for the amount of tests occuring in this dataset's analysis
Apob	357	0.502565	1.37354e-118	4.53267e-117	1	1	1	0	pericellular	pericellular		passes	whether the bonferonni pval passes the threshold of 0.05
Pkm	200	0.0545056	0.00609442	0.201116	0	1	0	1	random	random		passes_earth_thresh	whether the earth_dist passes the set stringent threshold of 0.06
Cyb5r3	294	0.0836754	9.01202e-06	0.000297397	1	1	1	0	pericellular	pericellular		total_obs_avail	total observations of this gene available in the analysed dataset
Irf1	99	0.0798598	0.0148232	0.489166	0	1	0	0	random	cell-edge		subtype_pattern	if the gene were to be forced to be classified as a subtype, what would it be
Nlrp6	44	0.0964081	0.0115257	0.380347	0	1	0	1	random	pericellular		final_class	final classification after all steps
Aoc1	284	0.386724	7.60612e-58	2.51002e-56	1	1	1	0	pericellular	pericellular
Ltbr	10	0.145479	0.167821	5.5381	0	1	0	0	random	cell-edge
Ada	44	0.173604	0.000179517	0.00592407	1	1	1	1	pericellular	pericellular
Eif4h	104	0.0695791	0.0619961	2.04587	0	1	0	1	random	cell-edge
Clca1	27	0.434291	2.548e-11	8.4084e-10	1	1	1	0	pericellular	pericellular
Slc39a14	42	0.110333	0.0351695	1.16059	0	1	0	1	random	random
Fat1	45	0.169145	0.0250962	0.828175	0	1	0	0	random	pericellular
Epcam	149	0.125924	9.1375e-09	3.01538e-07	1	1	1	0	extranuclear	extranuclear
Cdh1	8	0.315603	0.0870241	2.87179	0	1	0	0	random	pericellular
Dync1h1	15	0.425722	0.000353345	0.0116604	1	1	1	0	pericellular	pericellular
Uqcrfs1	21	0.0534424	0.853079	28.1516	0	1	0	1	random	random
Aco2	32	0.0520539	0.635139	20.9596	0	1	0	1	random	random
Gzma	19	0.383982	4.1768e-06	0.000137834	1	1	1	0	pericellular	pericellular
Clca4b	211	0.394542	2.10717e-46	6.95367e-45	1	1	1	0	pericellular	pericellular
Cdkn1a	24	0.0576725	0.449037	14.8182	0	1	0	1	random	cell-edge
Dpp4	100	0.15132	0.000224874	0.00742084	1	1	1	0	pericellular	pericellular
Ctnnb1	28	0.0425133	0.773167	25.5145	0	1	0	0	random	random
Ceacam1	38	0.205219	3.63545e-05	0.0011997	1	1	1	0	extranuclear	extranuclear
Serinc3	27	0.0522261	0.935662	30.8769	0	1	0	0	random	cell-edge
Fos	12	0.0949084	0.0995468	3.28504	0	1	0	1	random	cell-edge
Clca4a	17	0.0924088	0.465353	15.3566	0	1	0	1	random	extranuclear
Jun	9	0.0904513	0.730111	24.0937	0	1	0	1	random	random
